# Lipopolysaccharide truncation and restoration drives a trade-off in resistance to two phages in *Pseudomonas aeruginosa*

**DOI:** 10.64898/2026.01.20.700494

**Authors:** Ellie J Tong, Luis M Bolaños, Julie Fletcher, Robyn Manley, Christian Fitch, Christina Bugert, Jacob Sturgess, James W Sheffield, Rosie Allen, James Graham, Natalie Whitehead, Tom Ireland, Steven L Porter, Ben Temperton

**Affiliations:** Biosciences, Faculty of Health and Life Sciences, University of Exeter, Stocker Road, Exeter EX4 4QD, UK; Institute of Quantitative Biology, Biochemistry and Biotechnology, University of Edinburgh, Alexander Crum Brown Road, The King’s Buildings, Edinburgh EH9 3FF; University of Sheffield, Western Bank, Sheffield, S10 2TN; Churston Ferrers Grammar School, Greenway Road, Brixham, Devon, TQ5 0LN; Exeter Science Centre, Kaleider Studios, 45 Preston Street, Exeter EX1 1DF, UK

**Keywords:** *Pseudomonas aeruginosa*, phage therapy, phage receptor, phage resistance, receptor modification, lipopolysaccharide

## Abstract

Phage therapy is a promising treatment for multidrug resistant bacterial infections, and for patients no longer able to tolerate antibiotic treatments. A major challenge for phage therapy is emergent phage resistance, which target bacteria acquire by structurally modifying or masking phage receptors to prevent adsorption. Functionally diverse phage cocktails that target a broad range of receptors are less prone to resistance as there is a higher fitness cost associated with modifying multiple receptors. Expanding phage libraries with well-characterised phages that target a broad range of receptors would aid in timely and strategic design of functionally diverse phage cocktails. Here, we aimed to isolate phages targeting novel receptors by enriching wastewater samples on a *Pseudomonas aeruginosa* PAO1 Δ*pilA* Δ*galU* unmarked deletion mutant lacking O-antigen, outer core lipopolysaccharide (LPS) and type IV pili (T4P) - the three most common *Pseudomonas* phage receptors. This led to the isolation of a novel phage, named *Vale*. Vale was predicted to bind the LPS inner core as it could only infect strains with truncated LPS, suggesting that the outer core LPS blocks Vale from accessing the inner core. We identified a trade-oM in resistance to Vale and another phage, *Tor,* that targets the LPS outer core, mediated by host-derived LPS modifications. The PAO1 host evolved resistance to Tor by 100-200kb genomic deletions, which resulted in LPS truncation and sensitivity to Vale. Complete LPS restoration in the Δ*pilA* Δ*galU* mutant conferred resistance to Vale and sensitivity to Tor in two out of three replicates. Combined treatment with Tor and Vale delayed the emergence of resistance in PAO1 for at least three times longer than individual phage treatments. This study provides an example of how using phage receptors to strategically design phage cocktails can minimise the likelihood of emergent phage resistance.

**Graphical abstract:** A summary of the LPS modifications, genomic mutations and phage susceptibilities of Tor and Vale resistant mutants. “Parent strain” refers to PAO1 Δ*hsdR.* Δ*pilA* Δ*galU* refers to PAO1 Δ*hsdR* Δ*pilA* Δ*galU.* The parent strain gains resistance to Tor via LPS truncation associated with 100-200 kb genomic deletions, resulting in sensitivity to Vale. Δ*pilA* Δ*galU* gains resistance to Vale by restoring its LPS, conferring sensitivity to Tor in two out of three repeats. As resistance to one phage sensitises bacteria to the other, combined treatment with both phages suppresses phage resistance for longer than individual treatments.
