## Supplementary Table for "Lipopolysaccharide truncation and restoration drives a trade-off in resistance to two phages in *Pseudomonas aeruginosa*"

### Sheet: Sheet1
Phage	Isolation host strain	Predicted receptor	genus	subfamily	family	genome length	Accession number
CPL00056++	Pseudomonas aeruginosa clinical strain PAO258	O-antigen	Pbunavirus	Unclassified	Unclassified	65778	PX060855
CPL00070	Pseudomonas aeruginosa clinical strain 63.5	Outer core LPS	Pbunavirus	Unclassified	Unclassified	65778	not submitted
CPL00071	Pseudomonas aeruginosa clinical strain 15.1	O-antigen	Pbunavirus	Unclassified	Unclassified	66839	not submitted
CPL00072	Pseudomonas aeruginosa clinical strain 15.1	Outer core LPS	Pbunavirus	Unclassified	Unclassified	66044	not submitted
CPL00075	Pseudomonas aeruginosa clinical strain 18.1	Outer core LPS	Pbunavirus	Unclassified	Unclassified	65963	not submitted
CPL00113	Pseudomonas aeruginosa PAO1	Outer core LPS	Pbunavirus	Unclassified	Unclassified	65753	PV699414
CPL00161	Pseudomonas aeruginosa PAO1	PilA	Yuavirus	Rabinowitzvirinae	Mesyanzhinovviridae	62023	PX060856
CPL00165	Pseudomonas aeruginosa clinical strain PAO258	O-antigen	Unclassified	Unclassified	Unclassified	218291	PX060857
CPL00173	Pseudomonas aeruginosa PAO1	Outer core LPS	Pbunavirus	Unclassified	Unclassified	66944	PV699415
CPL00176	Pseudomonas aeruginosa PAO1	Outer core LPS	Pbunavirus	Unclassified	Unclassified	66059	PV699416
CPL00211	Pseudomonas aeruginosa PAO1	PilA	Yuavirus	Rabinowitzvirinae	Mesyanzhinovviridae	59255	PX060858
CPL00212	Pseudomonas aeruginosa PAO1	PilA	Abidjanvirus	Bradleyvirinae	Mesyanzhinovviridae	57592	PV699417
CPL00213	Pseudomonas aeruginosa PAO1	Outer core LPS	Pbunavirus	Unclassified	Unclassified	66380	PV699418
CPL00214	Pseudomonas aeruginosa PAO1	PilA	Abidjanvirus	Bradleyvirinae	Mesyanzhinovviridae	58251	PX060859
CPL00215	Pseudomonas aeruginosa PAO1	PilA	Abidjanvirus	Bradleyvirinae	Mesyanzhinovviridae	58251	PX060860
CPL00216L	Pseudomonas aeruginosa PAO1	PilA	Abidjanvirus	Bradleyvirinae	Mesyanzhinovviridae	58251	PX060861
CPL00217L	Pseudomonas aeruginosa PAO1	PilA	Abidjanvirus	Bradleyvirinae	Mesyanzhinovviridae	58251	PX060862
CPL00252	Pseudomonas aeruginosa PAO1	PilA	Yuavirus	Rabinowitzvirinae	Mesyanzhinovviridae	61603	PV699419
CPL00253	Pseudomonas aeruginosa PAO1	PilA	Yuavirus	Rabinowitzvirinae	Mesyanzhinovviridae	61603	PX060863
CPL00254	Pseudomonas aeruginosa PAO1	PilA	Yuavirus	Rabinowitzvirinae	Mesyanzhinovviridae	61641	PV699420
CPL00272	Pseudomonas aeruginosa clinical strain RDE1	Outer core LPS	Pbunavirus	Unclassified	Unclassified	65841	PV699421
CPL00273	Pseudomonas aeruginosa clinical strain RDE1	Outer core LPS	Pbunavirus	Unclassified	Unclassified	66563	PV699422
CPL00274	Pseudomonas aeruginosa clinical strain RDE1	Outer core LPS	Pbunavirus	Unclassified	Unclassified	66543	PV699423
CPL00275	Pseudomonas aeruginosa clinical strain RDE1	Outer core LPS	Pbunavirus	Unclassified	Unclassified	65774	PV699424
CPL00276	Pseudomonas aeruginosa clinical strain RDE1	Outer core LPS	Pbunavirus	Unclassified	Unclassified	65779	PV699425
CPL00277	Pseudomonas aeruginosa clinical strain RDE1	Outer core LPS	Pbunavirus	Unclassified	Unclassified	66458	PV699426
CPL00278	Pseudomonas aeruginosa clinical strain RDE1	Outer core LPS	Pbunavirus	Unclassified	Unclassified	66190	PX060864
CPL00279	Pseudomonas aeruginosa clinical strain RDE1	Outer core LPS	Pbunavirus	Unclassified	Unclassified	66238	PX060865
CPL00280	Pseudomonas aeruginosa clinical strain RDE1	Outer core LPS	Pbunavirus	Unclassified	Unclassified	65932	PX060866
CPL00281	Pseudomonas aeruginosa clinical strain RDE1	Outer core LPS	Pbunavirus	Unclassified	Unclassified	65644	PV699427
CPL00282	Pseudomonas aeruginosa clinical strain RDE1	O-antigen					not sequenced
CPL00283	Pseudomonas aeruginosa clinical strain RDE1	Outer core LPS	Pbunavirus	Unclassified	Unclassified	65204	PX060867
CPL00285	Pseudomonas aeruginosa clinical strain RDE1	Outer core LPS	Pbunavirus	Unclassified	Unclassified	65744	PX060868
CPL00286	Pseudomonas aeruginosa clinical strain RDE1	Outer core LPS	Pbunavirus	Unclassified	Unclassified	66485	not submitted
CPL00287	Pseudomonas aeruginosa clinical strain RDE1	Outer core LPS	Pbunavirus	Unclassified	Unclassified	66485	PV699428
CPL00935	Pseudomonas aeruginosa PAO1	Outer core LPS
CPL00936	Pseudomonas aeruginosa PAO1	Outer core LPS
CPL00937	Pseudomonas aeruginosa PAO1	Outer core LPS
CPL00938	Pseudomonas aeruginosa PAO1	Outer core LPS
CPL00939	Pseudomonas aeruginosa PAO1	Outer core LPS
CPL00940	Pseudomonas aeruginosa PAO1	Outer core LPS
CPL00941	Pseudomonas aeruginosa PAO1	Outer core LPS
CPL00942	Pseudomonas aeruginosa PAO1	Outer core LPS
CPL00943	Pseudomonas aeruginosa PAO1	Outer core LPS
CPL00944	Pseudomonas aeruginosa PAO1	Outer core LPS
CPL00945	Pseudomonas aeruginosa PAO1	Outer core LPS
CPL00949	Pseudomonas aeruginosa PAO1	Outer core LPS
CPL00951	Pseudomonas aeruginosa PAO1	Outer core LPS
CPL00954	Pseudomonas aeruginosa PAO1	Outer core LPS
CPL00973	Pseudomonas aeruginosa PAO1	Outer core LPS
